# Discovery of human ACE2 variants with altered recognition by the SARS-CoV-2 spike protein

**DOI:** 10.1101/2020.09.17.301861

**Authors:** Pete Heinzelman, Philip A. Romero

## Abstract

Understanding how human ACE2 genetic variants differ in their recognition by SARS-CoV-2 can have a major impact in leveraging ACE2 as an axis for treating and preventing COVID-19. In this work, we experimentally interrogate thousands of ACE2 mutants to identify over one hundred human single-nucleotide variants (SNVs) that are likely to have altered recognition by the virus, and make the complementary discovery that ACE2 residues distant from the spike interface can have a strong influence upon the ACE2-spike interaction. These findings illuminate new links between ACE2 sequence and spike recognition, and will find wide-ranging utility in SARS-CoV-2 fundamental research, epidemiological analyses, and clinical trial design.
