## Supplementary Table 2 for "Discovery of human ACE2 variants with altered recognition by the SARS-CoV-2 spike protein"

	mutation	Mutation effect (regression coefficient)	p-value	binding category	human_allele_freq	AMR_allele_freq	AFR_allele_freq	EUR_allele_freq	EAS_allele_freq	SAS_allele_freq
0	M82I	-1.46637423715097	7.278085482624979e-57	decreased	3.864049846243017e-05	0.0	0.0002382181283995712	0.0	0.0	0.0
1	V107A	0.665877068469335	2.67788581667482e-08	increased	2.0933275185346706e-05	0.0	0.00013503173245712742	0.0	0.0	0.0
2	V184A	-1.13590295905912	3.854186914736631e-14	decreased	3.1193461850396155e-05	0.0	0.0	0.0	0.0005593884020137983	0.0
3	A242V	-1.15024766737364	1.5939355207274698e-34	decreased	1.7253972727220443e-05	0.0	0.0	2.9503166673222924e-05	0.0	0.0
4	Y252C	-1.7107260722494502	2.6750620527532698e-18	decreased	1.7681339821206292e-05	0.0	0.0	3.089299285136146e-05	0.0	0.0
5	I259T	0.69043131516513	4.6446568299014504e-10	increased	1.0306940693863248e-05	0.0	0.00010939123776185527	0.0	0.0	0.0
6	G326E	-1.6785095122305602	4.224403166841211e-15	decreased	1.7437947065367887e-05	0.0	0.00011291779584462511	0.0	0.0	0.0
7	Q388L	-1.6457894397643402	4.01451946231396e-20	decreased	2.0789084344780035e-05	0.00016352338384388967	0.0	0.0	0.0	0.0
8	D494V	-1.77429787934206	1.0208722605365499e-18	decreased	3.389153954201233e-05	0.0	0.0	3.221234377013272e-05	0.0	0.0002447231569287244
9	L570S	-1.36616788148226	1.7332859791808803e-17	decreased	9.520545336836895e-06	0.0	0.0	1.702881275117499e-05	0.0	0.0
